# Dissecting the Genetic Architecture of Carbon Partitioning in Sorghum using Multiscale Phenotypes

**DOI:** 10.1101/2022.02.16.480719

**Authors:** J. Lucas Boatwright, Sirjan Sapkota, Matthew Myers, Neeraj Kumar, Alex Cox, Stephen Kresovich

## Abstract

Carbon partitioning in plants may be viewed as a dynamic process composed of the many interactions between sources and sinks. The accumulation and distribution of fixed carbon is not dictated simply by the sink strength and number but is dependent upon the source, pathways, and interactions of the system. As such, the study of carbon partitioning through perturbations to the system or through focus on individual traits may fail to produce actionable developments or a comprehensive understanding of the mechanisms underlying this complex process. Using the recently published sorghum carbon-partitioning panel, we collected both macroscale phenotypic characteristics such as plant height, above-ground biomass, and dry weight along with microscale compositional traits to deconvolute the carbon-partitioning pathways in this multipurpose crop. Multivariate analyses of traits resulted in the identification of numerous loci associated with several distinct carbon-partitioning traits, which putatively regulate sugar content, manganese homeostasis, and nitrate transportation. Using a multivariate adaptive shrinkage approach, we identified several loci associated with multiple traits suggesting that pleiotropic and/or interactive effects may positively influence multiple carbon-partitioning traits, or these overlaps may represent molecular switches mediating basal carbon allocating or partitioning networks. Conversely, we also identify a carbon tradeoff where reduced lignin content is associated with increased sugar content. The results presented here support previous studies demonstrating the convoluted nature of carbon partitioning in sorghum and emphasize the importance of taking a holistic approach to the study of carbon partitioning by utilizing multiscale phenotypes.
