## Supplementary material for "Dissecting the Genetic Architecture of Carbon Partitioning in Sorghum using Multiscale Phenotypes": Heritabilities

### Sheet: AgronomicTraits
Phenotype	NarrowValues	Va	Ve	h2	confIntStart	confIntStop	BroadValues	(H2) Repeatability	Gen.Variance	Res.Variance	confIntStart	confIntStop
StandCount	narrow	0.0530705	5.62316	0.00934961	-0.00515796	0.0238572	broad	0	0	5.72045	0	0.0494409
MeterWgt	narrow	2.44034	2.77324	0.468073	0.411123	0.525024	broad	0.515906	2.96195	2.77932	0.473228	0.556161
Maturity	narrow	0.898216	0.337089	0.727121	0.694397	0.759844	broad	0.805145	1.40649	0.340387	0.784347	0.824133
Height	narrow	2317.54	2093.21	0.52543	0.471748	0.579112	broad	0.531693	2383.38	2099.25	0.489939	0.571007
WetStalkWgt	narrow	0.170228	0.236954	0.418063	0.35802	0.478107	broad	0.518089	0.250664	0.23316	0.475537	0.558216
DryStalkWgt	narrow	0.0121289	0.0130408	0.481885	0.424722	0.539048	broad	0.552858	0.015679	0.0126809	0.512392	0.590868
Biomass	narrow	4.20283e+08	4.77616e+08	0.468074	0.411124	0.525025	broad	0.515906	5.10117e+08	4.78661e+08	0.473228	0.556162
DTA	narrow	97.9203	30.5968	0.761924	0.712211	0.811638	broad	0.764344	89.1462	27.4849	0.722712	0.79984

### Sheet: CompositionalTraits
Phenotype	NarrowValues	Va	Ve	h2	confIntStart	confIntStop	BroadValues	(H2) Repeatability	Gen.Variance	Res.Variance	confIntStart	confIntStop
ADF_.Dry_basis_..	narrow	11.7512	9.38873	0.555876	0.506326	0.605426	broad	0.651653	17.8557	9.54495	0.617681	0.68317
AD.ICP_.Dry_basis_..	narrow	0.00576241	0.105428	0.0518247	0.0127077	0.0909416	broad	0.20517	0.0226781	0.087855	0.149774	0.259203
Adj_CP_.Dry_basis_..	narrow	1.63437	3.20223	0.337918	0.277128	0.398708	broad	0.377771	2.06318	3.39827	0.327816	0.425563
aNDFom_.Dry_basis_..	narrow	17.9152	15.7528	0.532113	0.480443	0.583784	broad	0.614358	25.3443	15.909	0.577666	0.648541
Ash_.Dry_basis_..	narrow	0.808436	4.6385	0.14842	0.091872	0.204969	broad	0.255916	1.40175	4.07564	0.201756	0.308443
Ca_.Dry_basis_..	narrow	0.00193421	0.00718572	0.212086	0.151175	0.272996	broad	0.260766	0.00234407	0.00664511	0.20674	0.313135
Cl_.Dry_basis_..	narrow	0.0171207	0.0654125	0.20744	0.149239	0.265641	broad	0.267998	0.022186	0.0605983	0.214177	0.320126
Crude_protein_.Dry_basis_..	narrow	1.03926	2.42761	0.29977	0.240414	0.359125	broad	0.351471	1.43405	2.64609	0.30046	0.400418
DCAD_.Dry_basis_..	narrow	8.80936	32.1538	0.215056	0.153194	0.276918	broad	0.220428	8.77202	31.0234	0.165373	0.274038
Dry_Matter_.Dry_basis_..	narrow	0.450155	1.08743	0.292768	0.23538	0.350156	broad	0.355156	0.630519	1.14481	0.304288	0.403946
EE_Fat_.Dry_basis_..	narrow	0.000690746	0.0698264	0.00979544	-0.00174952	0.0213404	broad	0.105055	0.00747619	0.0636885	0.048094	0.161242
K_.Dry_basis_..	narrow	0.130997	0.490647	0.210727	0.151032	0.270421	broad	0.24928	0.156494	0.471292	0.194941	0.30202
Lignin_.Dry_basis_..	narrow	0.533212	1.01838	0.343654	0.284371	0.402937	broad	0.44545	0.812401	1.01137	0.398594	0.489938
Mg_.Dry_basis_..	narrow	0.00379577	0.0120782	0.239119	0.179125	0.299113	broad	0.288758	0.00477984	0.0117733	0.235559	0.340164
Moisture_...	narrow	0.526023	0.989818	0.347017	0.28801	0.406024	broad	0.427554	0.751625	1.00634	0.379825	0.472962
Na_.Dry_basis_..	narrow	284.838	1281.48	0.181851	0.130347	0.233356	broad	0.271821	522.752	1400.4	0.218111	0.32382
NDF_.Dry_basis_..	narrow	21.8225	22.8502	0.488498	0.433037	0.543959	broad	0.553183	28.1621	22.7471	0.512405	0.591434
NEG_OARDC_.Dry_basis_..	narrow	10.5605	11.6555	0.475357	0.421679	0.529035	broad	0.594457	17.959	12.2517	0.556385	0.630005
NEL3x_ADF_.Dry_basis_..	narrow	49.8327	303.127	0.141185	0.08932	0.193051	broad	0.232109	82.9219	274.333	0.177332	0.285377
NEL3x_OARDC_.Dry_basis_..	narrow	9.52834	9.37712	0.503999	0.450322	0.557677	broad	0.606113	14.5852	9.47832	0.568843	0.640866
NEM_OARDC_.Dry_basis_..	narrow	14.6155	17.5989	0.453694	0.398405	0.508983	broad	0.560066	23.3675	18.3553	0.519724	0.597879
NFC_.Dry_basis_..	narrow	34.9943	41.7901	0.455747	0.39715	0.514344	broad	0.543941	47.9365	40.1916	0.502586	0.582774
P_.Dry_basis_..	narrow	6.46358e-05	0.000679423	0.0868692	0.0642265	0.109512	broad	0.641741	0.000477377	0.000266501	0.607029	0.67398
RFV_.Dry_basis.	narrow	135.223	173.278	0.438323	0.380141	0.496505	broad	0.518304	184.479	171.449	0.475403	0.558705
S_.Dry_basis_..	narrow	2.58857e-05	0.000224994	0.10318	0.0707015	0.135658	broad	0.470445	0.000117892	0.000132705	0.424873	0.513593
SP.CP_.Dry_basis_..	narrow	158.507	725.231	0.17936	0.124457	0.234262	broad	0.198154	181.757	735.494	0.142611	0.252374
Starch_.Dry_basis_..	narrow	0.0501135	0.389959	0.113875	0.0618849	0.165866	broad	0.159634	0.0687693	0.362024	0.103384	0.214782
TDN_OARDC_.Dry_basis_..	narrow	7.11126	11.9246	0.373572	0.311995	0.435149	broad	0.463899	9.9109	11.4534	0.417984	0.507404
WSC_Sugar_.Dry_basis_..	narrow	30.9881	49.9467	0.382877	0.320637	0.445118	broad	0.474374	42.5966	47.1987	0.429011	0.517305
aNDF_.Dry_basis_..	narrow	19.7932	19.2738	0.506647	0.453193	0.560101	broad	0.595547	28.6663	19.4681	0.557549	0.631021
Lignin_.NDF_.Dry_basis_..	narrow	0.287562	0.588347	0.328302	0.269464	0.38714	broad	0.31945	0.294075	0.626491	0.267263	0.369705
NDICP_w.oNa2SO3_.Dry_basis_..	narrow	0.0429089	0.0718824	0.373799	0.313983	0.433615	broad	0.489339	0.0715117	0.0746277	0.444788	0.531431
NEM_ADF_.Dry_basis_..	narrow	4.44243	4.10026	0.520027	0.468578	0.571475	broad	0.610058	6.65241	4.25215	0.573064	0.644539
TDN_ADF_.Dry_basis_..	narrow	0.862287	0.783133	0.524053	0.472662	0.575444	broad	0.621272	1.33201	0.811991	0.585072	0.654972
