## Supplementary material for "Dissecting the Genetic Architecture of Carbon Partitioning in Sorghum using Multiscale Phenotypes": Bayes_factors

log10BayesFactor	Marker
88.1431467631372	S06_50556927
81.8181235179202	S06_50574062
92.373117339325	S06_50558124
63.4344500076397	S06_642385
53.0938379218433	S06_1309840
51.3542253174611	S06_1304378
44.8211653237543	S06_50932191
48.2723031452707	S06_744208
51.779881193414	S06_1284963
51.779881193414	S06_1284974
42.088720778874	S06_50678426
42.088720778874	S06_50678430
53.9386505016766	S06_257590
53.9386505016766	S06_257597
41.0485962120051	S06_50796940
33.3139802836596	S07_60202066
40.2334258948536	S06_50695909
44.9137309823951	S06_1373468
36.3643547876867	S06_49648346
37.1619882759001	S06_49474155
45.4021009226668	S06_1477933
45.8018598619817	S06_1477897
18.0508388449289	S01_74262773
18.0508388449289	S10_60290569
33.1315484139003	S06_50914827
33.4625143730013	S06_50574074
34.2772579990776	S06_50932985
47.0855730994187	S06_509883
39.3134557726635	S06_196678
39.5908553445658	S06_1546034
28.7507085731431	S06_49623126
39.2061092540948	S06_256766
39.2061092540948	S06_256823
29.1651135295029	S06_49634571
24.681617716591	S06_51973010
30.4267065914114	S06_51013259
27.7577180091734	S06_50802500
31.200004178335	S06_334161
31.200004178335	S06_334170
38.8906164486313	S06_197809
38.8906164486313	S06_197819
24.2176951621667	S06_51972959
32.7496910571845	S06_50400701
21.5267683280773	S07_59903947
27.3367750748798	S06_51016225
30.5551148689003	S06_642394
37.0192312246938	S06_329828
30.3450709919433	S06_254664
24.954884861743	S06_1288875
28.2295593513899	S06_198495
30.1114497708114	S06_340856
23.59731092789	S06_2558241
21.8932861026664	S07_60116517
21.8932861026664	S07_60116539
30.2419310383677	S06_259085
21.4323702555682	S07_60116497
41.3747439989179	S06_974999
28.4578935053492	S06_258290
27.3029717342081	S06_1398950
18.9021181865513	S06_50907105
25.628452814488	S06_50895868
21.7024707578021	S06_50565997
28.914397791282	S06_1042177
16.3537735603766	S06_50843754
25.2719380938857	S06_49474173
28.911998575031	S06_983697
28.8296105058269	S06_179752
20.6182230737478	S06_50565830
27.3811129750256	S06_966187
21.0256044043498	S06_50551459
20.5125302105733	S06_50902627
19.9343982183507	S06_50544502
25.1835631458736	S06_140709
17.0684421578068	S06_40091866
22.6323411777174	S06_50091793
21.5797081606761	S06_2192488
21.6753150042222	S06_1696751
22.3247881850383	S06_1744431
22.3247881850383	S06_1744436
6.4667336345098	S06_40091859
6.4667336345098	S06_40091862
6.4667336345098	S06_40091867
21.9583863717657	S06_953690
17.345126466574	S06_52845092
22.8779308074786	S06_952185
24.0112572045718	S06_1872974
20.2188161689866	S06_50400716
5.78191669716343	S06_40094442
20.7637971770774	S06_196399
16.3980328099798	S06_48403015
20.2186575939535	S06_212789
21.0937378598137	S06_974912
12.4413185958417	S06_8663248
16.1334800887002	S06_52845156
19.9387128447379	S06_953653
17.6153198325406	S06_51045400
21.2466916552014	S06_526768
21.6323689553622	S06_183172
14.4487731416148	S06_954924
15.9164345134204	S06_50447935
13.2648589469352	S06_48614104
13.3411890422999	S06_52060792
8.77494237941024	S06_48660239
18.39917566084	S06_76471
18.5823090058356	S06_1732803
18.5823090058356	S06_1732816
14.537768864457	S06_51054287
21.5478520999792	S06_1659233
21.6910552107087	S06_1697288
15.0702089733722	S06_48403083
13.2599041479375	S06_48289585
15.8718817974015	S06_50925319
15.8718817974015	S06_50925320
22.4702132192265	S06_540378
22.4702132192265	S06_540391
20.7829324704372	S06_2364342
17.1333410694293	S06_1316604
11.298521401126	S06_51918892
19.7220942200214	S06_76437
9.19489476315485	S06_51899919
14.6030086151224	S06_50584969
13.5987597323796	S06_2777752
6.70693829088964	S06_42455669
8.83701488324371	S06_51893911
15.4658669807324	S06_51885681
12.2130701410224	S07_58589967
17.6687097974668	S06_504178
17.4013615492458	S06_50932959
10.0152536913954	S06_49429112
12.36755441497	S06_46577246
10.0325552128889	S06_42538111
16.8627432739588	S06_50400717
7.60715233338671	S06_48365541
7.60715233338671	S06_48365542
7.60715233338671	S06_48365543
14.2231805279332	S06_45141303
12.3226699830308	S06_48614116
16.4602733160308	S06_1373294
10.3361678263763	S07_61449466
13.1289550855756	S06_47206359
10.4502034957309	S06_49690977
15.2798913251553	S06_39890021
11.7281391881369	S06_51977041
11.7281391881369	S06_51977046
11.7281391881369	S06_51977075
12.431637620805	S06_650379
12.431637620805	S06_650390
15.0719199594981	S06_487622
16.6091286251651	S06_196321
15.9273952846973	S06_50445401
5.4801791925078	S06_42778303
5.4801791925078	S06_42778324
6.69360003281075	S06_51893993
15.8098027298439	S06_1320561
14.5539170815388	S06_212799
3.41822893326234	S07_62667293
12.6069488126016	S06_39941944
12.6069488126016	S06_39941989
6.73269548196924	S06_49030343
16.7062088806201	S07_59303017
8.50734689586599	S06_50174140
6.65883776950287	S06_51899492
2.47809566182647	S06_50339134
5.54770667881571	S07_30868340
12.2337964982595	S06_47063217
14.1770863312034	S06_622003
6.93033447709069	S06_49211662
15.093725868777	S06_42116223
8.09487474182743	S07_59519118
10.4021758486455	S06_49897928
8.30719016509063	S06_50181636
11.3658196271463	S06_54067909
4.98346616524009	S06_42479848
9.91716655418019	S06_50205565
10.8647959938709	S06_52148078
7.92042734638109	S06_50576072
8.07149675317994	S06_51915483
10.9049854786947	S06_54067888
13.5178421167167	S06_2725126
4.33606078507395	S10_28117460
9.1606918592622	S06_50100727
8.87868728474371	S06_50848389
10.1432690330451	S06_49672463
14.0916000050209	S07_61098841
2.2930700143852	S06_43635453
-0.0564278918546519	S08_12976907
9.38250631589858	S06_48402568
7.83083814029039	S06_52771649
3.37725009885732	S06_42701614
9.51247216456911	S07_60213933
14.4615269952462	S06_1608462
4.89061119626122	S06_46041507
10.941604728125	S06_47063259
10.941604728125	S06_47063299
